# The shape of aroma: measuring and modeling citrus oil gland distribution

**DOI:** 10.1101/2022.04.14.488418

**Authors:** Erik J. Amézquita, Michelle Y. Quigley, Tim Ophelders, Danelle Seymour, Elizabeth Munch, Daniel H. Chitwood

**Affiliations:** Department of Computational Mathematics, Science & Engineering, Michigan State University, East Lansing, MI, USA; Department of Horticulture, Michigan State University, East Lansing, MI, USA; Department of Mathematics, Michigan State University, East Lansing, MI, USA; Department of Mathematics and Computer Science, TU Eindhoven, Eindhoven, The Netherlands; Department of Information and Computing Sciences, Utrecht University, Utrecht, The Netherlands; Department of Botany & Plant Sciences, University of California, Riverside, CA, USA

**Author notes:** To whom correspondence should be addressed: Dr. Daniel H. Chitwood, 1066 Bogue St, East Lansing, MI 48824, Dr. Elizabeth Munch, 428 S Shaw Ln, East Lansing, MI 48824.

**Keywords:** directional statistics, citrus, oil glands, mathematical biology, data science, shape

## Abstract

Citrus come in diverse sizes and shapes, and play a key role in world culture and economy. Citrus oil glands in particular contain essential oils which include plant secondary metabolites associated with flavor and aroma. Capturing and analyzing nuanced information behind the citrus fruit shape and its oil gland distribution provides a morphology-driven path to further our insight into phenotype-genotype interactions.
We investigated the shape of citrus fruit of 51 accessions based on 3D X-ray CT scan reconstructions. Accessions include all three ancestral citrus species, accessions from related genera, and several interspecific hybrids. We digitally separate and compare the size of fruit endocarp, mesocarp, exocarp, and oil gland tissue. Based on the centers of the oil glands, overall fruit shape is approximated with an ellipsoid. Possible oil gland distributions on this ellipsoid surface are explored using directional statistics.
There is a strong allometry along fruit tissues; that is, we observe a strong linear relationship between the volume of any pair of major tissues. This suggests that the relative growth of fruit tissues with respect to each other follows a power law. We also observe that on average, glands distance themselves from their nearest neighbor following a square root relationship, which suggests normal diffusion dynamics at play.
The observed allometry and square root models point to the existence of biophysical developmental constraints that govern novel relationships between fruit dimensions from both evolutionary and breeding perspectives. Understanding these biophysical interactions prompt an exciting research path on fruit development and breeding.

**Societal Impact Statement:** Citrus are intrinsically connected to human health and culture, including preventing human diseases like scurvy, and inspiring sacred rituals. Citrus fruits come in a stunning number of different sizes and shapes, ranging from small clementines to oversized pummelos, and fruits display a vast diversity of flavors and aromas. These qualities are key in both traditional and modern medicine and the production of cleaning and perfume products. By quantifying and modeling overall fruit shape and oil gland distribution, we can gain further insight into citrus development and the impacts of domestication and improvement on multiple characteristics of the fruit.
