## Supplemental Table S1 for "The shape of aroma: measuring and modeling citrus oil gland distribution"

### Sheet: Sent_to_DanC
	CRC:	Citrus Research Collection	https://citrusvariety.ucr.edu/
	CVC	Citrus Variety Collection	https://citrusvariety.ucr.edu/
	*	Information not available
Scan_order	CRC_ID	CVC_Name	Scientific Name	Type	Location	Replicates	CVC_URL	Notes
C01	2317	Limon Real	Citrus excelsa Wester	Lemon	18B-18-9	4	https://citrusvariety.ucr.edu/citrus/CRC2317.html
C02	3919	Lamas lemon	Citrus limon L. Burm.f.	Lemon	18A-24-1	3	https://citrusvariety.ucr.edu/citrus/lamas.html
C03	3593	Interdonato lemon o.p. seedling	Citrus limon L. Burm.f.	Lemon-Hybrid	18A-8-3	3	https://citrusvariety.ucr.edu/citrus/interdonato.html
C04	3005	Frost nucellar Eureka lemon	Citrus limon L. Burm.f.	Eureka-type Lemon	18B-37-1	3	https://citrusvariety.ucr.edu/citrus/frosteureka.html
C05	3050	Volckamer lemon o.p. seedling	Citrus volkameriana	Rough Lemon	18B-29-1	3	https://citrusvariety.ucr.edu/citrus/volckamer.html
C06	1482	Palestine sweet lime (Indian sweet lime)	Citrus limettiodes Tan.	Lime-Sweet	18B-27-7	3	https://citrusvariety.ucr.edu/citrus/palestine.html
C07	661	Indian citron o.p. seedling (Zamburi)	Citrus medica L.	Citron-Hybrid	18B-13-7	3	https://citrusvariety.ucr.edu/citrus/indian661.html
C08	3546	South Coast Field Station citron	Citrus medica L.	Citron	18A-5-3	3	https://citrusvariety.ucr.edu/citrus/scfs_citron.html
M01	3226	Scarlet Emperor mandarin o.p. seedling Pankan	Citrus reticulata Blanco	Mandarin	12B-27-1	3	https://citrusvariety.ucr.edu/citrus/CRC3226.html
M02	3812	*	Citrus reticulata o.p. seedling	Mandarin	12B-29-1	3	https://citrusvariety.ucr.edu/citrus/citrus_reticulata_3812.html
M03	3851	Lee mandarin (Clementine X Orlando)	Citrus reticulata Blanco RUTACEAE	Mandarin	12B-25-9	3	https://citrusvariety.ucr.edu/citrus/lee.html
M04	3752	Som Keowan o.p. seedling	Citrus reticulata Blanco	Mandarin	12B-28-7	3	https://citrusvariety.ucr.edu/citrus/CRC3752.html
M05	3958	Koster tangor	Citrus reticulata Blanco	Tangor Mandarines	12A-23-13	3	https://citrusvariety.ucr.edu/citrus/koster.html
M06	3844	Cleopatra mandarin o.p. seedling	Citrus reshni hort. ex Tanaka RUTACEAE	Mandarin	12B-31-1	3	https://citrusvariety.ucr.edu/citrus/cleopatra.html
M07	3363	Beledy mandarin o.p. seedling	Citrus reticulata Blanco	Mandarin	12B-23-1	4	https://citrusvariety.ucr.edu/citrus/CRC3363.html
M08	3991	USDA 88-2 (Lee X Nova)	Citrus reticulata Blanco	Mandarin-Hybrid	12A-22-13	3	https://citrusvariety.ucr.edu/citrus/88-2.html
M09	3816	Kinkoji Unshiu (graft hybrid of C. obovoidea + Satsuma)	Citrus neo-aurantium	Mandarin-Hybrid	12B-24-11	3	https://citrusvariety.ucr.edu/citrus/kinkoji_unshiu.html
M10	3558	Fremont mandarin	Citrus reticulata Blanco RUTACEAE	Mandarin	12B-23-15	3	https://citrusvariety.ucr.edu/citrus/fremont.html
P01	3781	Tahitian pummelo X Star Ruby grapefruit	Citrus paradisi Macfadyen	Pummelo-Hybrid	12A-31-9	3	https://citrusvariety.ucr.edu/citrus/Tahitian_StarRuby.html
P02	4026	Pomelit pummelo hybrid (Djeroek Deleema Kopjor)	Citrus maxima (Burm.) Merr	Pummelo-Hybrid	12A-19-7	3	https://citrusvariety.ucr.edu/citrus/pomelit.html
P03	3907	Hassaku (Citrus hassaku, Beni Hassaku)	Citrus hassaku hort. ex Tanaka RUTACEAE	Pummelo-Hybrid	12B-41-3	3	https://citrusvariety.ucr.edu/citrus/beni_hassaku.html
P04	3959	Egami Buntan (Egami, Ogami) pummelo	Citrus maxima (Burm.) Merr. RUTACEAE	Pummelo	12B-48-13	3	https://citrusvariety.ucr.edu/citrus/egami_buntan.html
P05	2242	Kao Panne pummelo (Kao Pan)	Citrus maxima (Burm.) Merr. RUTACEAE	Pummelo	12A-35-3	3	https://citrusvariety.ucr.edu/citrus/kaopanne_2242.html
SR01	3289	Willowleaf sour orange	Citrus aurantium var. salicifolia	Sour Orange	12B-19-9	3	https://citrusvariety.ucr.edu/citrus/salicifolia.html
SR02	628	Standard sour orange	Citrus aurantium L.	Sour Orange	12B-18-5	3	https://citrusvariety.ucr.edu/citrus/standard_sour1.html
SR03	3611	Konejime sour orange o.p. seedling	Citrus neo-aurantium	Sour Orange-Hybrid	12B-20-11	4	https://citrusvariety.ucr.edu/citrus/konejime.html
SR04	2717	Olivelands Sour orange	Citrus aurantium L.	Sour Orange	12B-40-1	3	https://citrusvariety.ucr.edu/citrus/olivelands.html
SW01	3030	Cutter Valencia nucellar seedling	Citrus sinensis L. Osbeck	Valencia Sweet Orange	12B-8-5	3	https://citrusvariety.ucr.edu/citrus/cutter_valencia.html
SW02	3746	Shamouti orange, Israeli seedling #1	Citrus sinensis L. Osbeck	Sweet Orange	12B-17-7	3	https://citrusvariety.ucr.edu/citrus/shamouti.html
SW03	1241-B	Parent Washington navel	Citrus sinensis (L.) Osbeck	Early/mid-season Navel Orange	12B-4-3	3	https://citrusvariety.ucr.edu/citrus/parent_1241B.html
SW04	2802	Argentina sweet orange o.p. seedling	Citrus sinensis (L.) Osbeck RUTACEAE	Sweet Orange	12B-11-5	3	https://citrusvariety.ucr.edu/citrus/argentina.html
SW05	3994	Cara Cara pink fleshed navel	Citrus sinensis (L.) Osbeck	Early/mid-season Navel Orange	12A-25-9	3	https://citrusvariety.ucr.edu/citrus/caracara.html
WR03	3163	Indian wild orange	Citrus indica Tanaka	Citrus species	12B-30-1	3	https://citrusvariety.ucr.edu/citrus/CRC3163.html
WR06	2485	Nasnaran	Citrus amblycarpa (Hassk.) Ochse	Citrus species	12B-29-9	4	https://citrusvariety.ucr.edu/citrus/CRC2485.html
WR11	3228	Korai tachibana	Citrus nippokoreana hort ex. Tanaka	Citrus species	12B-30-9	3	https://citrusvariety.ucr.edu/citrus/CRC3228.html
WR14	2320	Winged lime (Talimasan)	Citrus longispina Wester	Citrus species	18B-18-3	3	https://citrusvariety.ucr.edu/citrus/CRC2320.html
WR02	3877	Nagami kumquat	Fortunella margarita (Lour.) Swingle	KUMQUAT	12B-44-13	3	https://citrusvariety.ucr.edu/citrus/nagami.html
WR08	3661	Australian finger lime	Microcitrus australasica	MICROCITRUS	18B-16-5	4	https://citrusvariety.ucr.edu/citrus/microcitrus_australasica_3661.html
WR05	3605	Samuyao	Citrus micrantha var. microcarpa	Papeda	18B-19-5	6	https://citrusvariety.ucr.edu/citrus/samuyao.html
WR07	2327	Ichang papeda	Citrus cavaleriei H. Lév. ex Cavalerie	Papeda	18B-9-5	1	https://citrusvariety.ucr.edu/citrus/CRC2327.html
WR09	3469	*	Citrus hanayu Siebold ex Shirai	Papeda	12B-36-9	3	https://citrusvariety.ucr.edu/citrus/CRC3469.html
WR12	1455	Kalpi, Nogapog, Malayan lemmon	Citrus webberii	Papeda	18B-17-6	2	*
WR17	2454	Makrut lime	Citrus hystrix DC.	Papeda	18B-20-5	4	https://citrusvariety.ucr.edu/citrus/hystrix_2454.html
WR19	3842	Alemow (Colo)	Citrus macrophylla Wester	Papeda	18B-18-5	3	https://citrusvariety.ucr.edu/citrus/macrophylla.html
WR01	1491	Chinese box orange	Severinia buxifolia	RELATIVE	12D-26-15	3	https://citrusvariety.ucr.edu/citrus/severinia_1491.html	One fruit small, one fruit dry and shriveled
WR15	3140	Indian bael fruit	Aegle marmelos (L.) Corrêa	RELATIVE	18B-9-1	3	https://citrusvariety.ucr.edu/citrus/aegle.html
WR04	4008	Little-leaf trifoliate	Poncirus trifoliata (L.) Raf. RUTACEAE	Trifoliate	12A-24-5	3	https://citrusvariety.ucr.edu/citrus/little_leaf_4008.html
WR10	838	Rubidoux trifoliate	Poncirus trifoliata (L.) Raf. RUTACEAE	Trifoliate	12A-5-5	4	https://citrusvariety.ucr.edu/citrus/rubidoux_trifoliate.html
WR13	3912	C-35 citrange (Ruby orange x Webber-Fawcett trifoliate)	X Citroncirus spp	Trifoliate-Hybrid	12B-41-11	3	https://citrusvariety.ucr.edu/citrus/C35citrange.html
WR18	2863	Carrizo citrange o.p. seedling ('Washington' sweet orange X Poncirus trifoliata)	X Citroncirus sp. RUTACEAE	Trifoliate-Hybrid	12A-39-9	5	https://citrusvariety.ucr.edu/citrus/carrizo.html
WR16	3771	Swingle citrumelo ('Duncan' grapefruit x Poncirus trifoliata)	X Citroncirus spp. RUTACEAE	Trifoliate-Hybrid	12A-42-5	4	https://citrusvariety.ucr.edu/citrus/swingle_citrumelo.html
