## Supplemental Table S2 for "The shape of aroma: measuring and modeling citrus oil gland distribution"

### Sheet: citrus_voxel_size
The scan ID consists of the <Scan order>_<CRC ID>_<Location>
See Table S1 for further information
scan_ID	CVC_name	voxel_size_microns	voltage_kilovolts	current_micro_amperes	focal_spot_microns
C01_CRC2317_18B-18-9	Limon Real	83.6	75	70	5.25
C02_CRC3919_18A-24-1	Lamas lemon	81.2	75	70	5.25
C03_CRC3593_18A-8-3	Interdonato lemon o.p. seedling	104.2	75	70	5.25
C04_CRC3005_18B_37_1	Frost nucellar Eureka lemon	95.3	75	70	5.25
C05_CRC3050_18B-29-1	Volckamer lemon o.p. seedling	87.4	75	70	5.25
C06_CRC1482_18B-27-7	Palestine sweet lime (Indian sweet lime)	88.4	75	70	5.25
C07_CRC0661_18B-13-7	Indian citron o.p. seedling (Zamburi)	105.5	90	70	6.3
C08A_CRC3546_18A-5-3	South Coast Field Station citron	78.7	90	70	6.3
C08B_CRC3546_18A-5-3	South Coast Field Station citron	91.2	90	70	6.3
C08C_CRC3546_18A-5-3	South Coast Field Station citron	92.6	90	70	6.3
M01_CRC3226_12B-27-1	Scarlet Emperor mandarin o.p. seedling Pankan	78.6	70	70	4.9
M02_CRC3812_12B-29-1	Citrus reticulata Blanco	94.7	70	70	4.9
M03_CRC3851_12B-25-9	Lee mandarin (Clementine X Orlando)	87.2	70	70	4.9
M04_CRC3752_12B-28-7	Som Keowan o.p. seedling	78.5	70	70	4.9
M05_CRC3958_12A-23-13	Koster tangor	78.5	70	70	4.9
M06_CRC3844_12B-31-1	Cleopatra mandarin o.p. seedling	46.7	70	70	4.9
M07_CRC3363_12B-23-1	Beledy mandarin o.p. seedling	77.1	70	70	4.9
M08_CRC3991_12A-22-13	USDA 88-2 (Lee X Nova)	97.6	70	70	4.9
M09_CRC3816_12B-24-11	Kinkoji Unshiu (graft hybrid of C. obovoidea + Satsuma)	106.8	70	70	4.9
M10_CRC3558_12B-23-15	Fremont mandarin	76.2	70	70	4.9
P01A_CRC3781_12A-31-9	Tahitian pummelo X Star Ruby grapefruit	60.3	90	70	6.3
P01B_CRC3781_12A-31-9	Tahitian pummelo X Star Ruby grapefruit	58.8	90	70	6.3
P01C_CRC3781_12A-31-9	Tahitian pummelo X Star Ruby grapefruit	66.1	90	70	6.3
P02A_CRC4026_12A-19-7	Pomelit pummelo hybrid (Djeroek Deleema Kopjor)	64.7	90	70	6.3
P02B_CRC4026_12A-19-7	Pomelit pummelo hybrid (Djeroek Deleema Kopjor)	65.1	90	70	6.3
P02C_CRC4026_12A-19-7	Pomelit pummelo hybrid (Djeroek Deleema Kopjor)	69.4	90	70	6.3
P03A_CRC3907_12B-41-3	Hassaku (Citrus hassaku, Beni Hassaku)	64.7	90	70	6.3
P03B_CRC3907_12B-41-3	Hassaku (Citrus hassaku, Beni Hassaku)	69.6	90	70	6.3
P03C_CRC3907_12B-41-3	Hassaku (Citrus hassaku, Beni Hassaku)	69.4	90	70	6.3
P04A_CRC3959_12B-48-13	Egami Buntan (Egami, Ogami) pummelo	85.2	90	70	6.3
P04B_CRC3959_12B-48-13	Egami Buntan (Egami, Ogami) pummelo	81.8	90	70	6.3
P04C_CRC3959_12B-48-13	Egami Buntan (Egami, Ogami) pummelo	81.1	90	70	6.3
P05A_CRC2242_12A-35-3	Kao Panne pummelo (Kao Pan)	85.2	90	70	6.3
P05B_CRC2242_12A-35-3	Kao Panne pummelo (Kao Pan)	87.5	90	70	6.3
P05C_CRC2242_12A-35-3	Kao Panne pummelo (Kao Pan)	81.1	90	70	6.3
SR01_CRC3289_12B-19-9	Willowleaf sour orange	72.4	75	70	5.25
SR02_CRC0628_12B-18-5	Standard sour orange	88.8	75	70	5.25
SR03_CRC3611_12B-20-11	Konejime sour orange o.p. seedling	77.3	75	70	5.25
SR04_CRC2717_12B-40-1	Olivelands Sour orange	83.6	75	70	5.25
SW01_CRC3030_12B-8-5	Cutter Valencia nucellar seedling	103.8	75	70	5.25
SW02_CRC3746_12B-17-7	Shamouti orange, Israeli seedling #1	110.1	75	70	5.25
SW03_CRC1241-B_12B-4-3	Parent Washington navel	110.4	75	70	5.25
SW04_CRC2802_12B-11-5	Argentina sweet orange o.p. seedling	86.5	75	70	5.25
SW05_CRC3994_12A-25-9	Cara Cara pink fleshed navel	97.5	75	70	5.25
WR01_CRC1491_12D-26-15	Chinese box orange	18.6	70	70	4.9
WR02_CRC3877_12B-44-13	Nagami kumquat	46	70	70	4.9
WR03_CRC3163_12B-30-1	Indian wild orange	46	70	70	4.9
WR04_CRC4008_12A-24-5	Little-leaf trifoliate	67.3	70	70	4.9
WR05_CRC3605_18B-19-5	Samuyao	57.5	70	70	4.9
WR06_CRC2485_12B-29-9	Nasnaran	57.5	70	70	4.9
WR07_CRC2327_18B-9-5	Ichang papeda	29.5	70	70	4.9
WR08_CRC3661_18B-16-5	Australian finger lime	35	70	70	4.9
WR09_CRC3469_12B-36-9	Citrus hanayu Siebold ex Shirai	84.4	70	70	4.9
WR10_CRC0838_12A-5-5	Rubidoux trifoliate	84.7	70	70	4.9
WR11_CR3228_12B-30-9	Korai tachibana	84.7	70	70	4.9
WR12_CRC1455_18B-17-6	Kalpi, Nogapog, Malayan lemmon	86	70	70	4.9
WR13_CRC3912_12B-41-11	C-35 citrange (Ruby orange x Webber-Fawcett trifoliate)	79.2	70	70	4.9
WR14_CRC2320_18B-18-3	Winged lime (Talimasan)	95.9	70	70	4.9
WR15_CRC3140_18B-9-1	Indian bael fruit	77.5	70	70	4.9
WR16_CRC3771_12A-42-5	Swingle citrumelo ('Duncan' grapefruit x Poncirus trifoliata)	87.3	70	70	4.9
WR17_CRC2454_18B-20-5	Makrut lime	88.6	70	70	4.9
WR18_CRC2863_12A-39-9	Carrizo citrange o.p. seedling ('Washington' sweet orange X Poncirus trifoliata)	102.6	70	70	4.9
WR19_CRC3842_18B-18-5	Alemow (Colo)	107.7	70	70	4.9
