## Supplemental Table S3 for "The shape of aroma: measuring and modeling citrus oil gland distribution"

### Sheet: pvals_sphunif_rotasym
Uniformity of the distribution on a sphere surface computed with R package sphunif				Projected Anderson-Darling test, with statistics and asymptotic p-values
Rotational symmetry of the distribution on a sphere surface computed with R package rotasym				Hybrid scatter-location test with statistics, parameter (automatically chosen), and asymptotic p-value
citrus_id	label	kind	stat_PAD	pval_PAD	stat_hyb_vMF	param_hyb_vMF	pval_hyb_vMF
C01_CRC2317_18B-18-9	L00	Lemons and Lemon Hybrids	98.0015	0	340.8	4	1.6989e-72
C01_CRC2317_18B-18-9	L01	Lemons and Lemon Hybrids	87.2663	0	147.226	4	7.99889e-31
C01_CRC2317_18B-18-9	L02	Lemons and Lemon Hybrids	46.1531	1.20134e-09	208.675	4	5.12232e-44
C01_CRC2317_18B-18-9	L03	Lemons and Lemon Hybrids	29.5516	4.11905e-09	119.668	4	6.28906e-25
C02_CRC3919_18A-24-1	L00	Lemons and Lemon Hybrids	11.1915	1.28356e-08	12.0987	4	0.016632
C02_CRC3919_18A-24-1	L01	Lemons and Lemon Hybrids	11.4332	0	3.82334	4	0.430442
C02_CRC3919_18A-24-1	L02	Lemons and Lemon Hybrids	12.4399	2.92663e-08	3.60894	4	0.461508
C03_CRC3593_18A-8-3	L00	Lemons and Lemon Hybrids	66.8062	2.73353e-09	793.043	4	2.46771e-170
C03_CRC3593_18A-8-3	L01	Lemons and Lemon Hybrids	64.8991	1.69063e-08	866.473	4	3.05833e-186
C03_CRC3593_18A-8-3	L02	Lemons and Lemon Hybrids	40.6973	0	479.908	4	1.48338e-102
C04_CRC3005_18B_37_1	L00	Lemons and Lemon Hybrids	40.731	1.0088e-08	18.8218	4	0.000851906
C04_CRC3005_18B_37_1	L01	Lemons and Lemon Hybrids	18.4621	1.94052e-09	93.4669	4	2.41406e-19
C04_CRC3005_18B_37_1	L02	Lemons and Lemon Hybrids	38.5796	0	22.5576	4	0.000155178
C05_CRC3050_18B-29-1	L00	Lemons and Lemon Hybrids	106.45	0	160.072	4	1.41059e-33
C05_CRC3050_18B-29-1	L01	Lemons and Lemon Hybrids	16.2559	4.42603e-08	96.5313	4	5.38313e-20
C05_CRC3050_18B-29-1	L02	Lemons and Lemon Hybrids	16.3444	3.47498e-08	16.6856	4	0.00222458
C06_CRC1482_18B-27-7	L00	Other	49.1026	0	299.297	4	1.53627e-63
C06_CRC1482_18B-27-7	L01	Other	21.9141	0	33.7649	4	8.32672e-07
C06_CRC1482_18B-27-7	L02	Other	12.9165	2.29078e-08	85.062	4	1.47169e-17
C07_CRC0661_18B-13-7	L00	Other	20.9335	0	54.1393	4	4.9208e-11
C07_CRC0661_18B-13-7	L01	Other	37.2926	0	39.8716	4	4.60131e-08
C07_CRC0661_18B-13-7	L02	Other	16.3296	1.36527e-08	60.6298	4	2.13873e-12
C08A_CRC3546_18A-5-3	L00	Other	398.156	2.51605e-07	975.508	4	7.24707e-210
C08B_CRC3546_18A-5-3	L00	Other	212.136	9.14705e-09	59.1529	4	4.37027e-12
C08C_CRC3546_18A-5-3	L00	Other	521.677	7.24477e-09	1380.94	4	9.36548e-298
M01_CRC3226_12B-27-1	L00	Mandarins and Mandarin Hybrids	24.3969	0	111.549	4	3.4013e-23
M01_CRC3226_12B-27-1	L01	Mandarins and Mandarin Hybrids	24.8452	0	47.541	4	1.17635e-09
M01_CRC3226_12B-27-1	L02	Mandarins and Mandarin Hybrids	21.9066	0	5.7707	4	0.216939
M02_CRC3812_12B-29-1	L00	Mandarins and Mandarin Hybrids	54.5158	1.96736e-09	660.417	4	1.29512e-141
M02_CRC3812_12B-29-1	L01	Mandarins and Mandarin Hybrids	64.1378	1.22133e-08	300.964	4	6.71237e-64
M02_CRC3812_12B-29-1	L02	Mandarins and Mandarin Hybrids	25.7612	0	154.237	4	2.51509e-32
M03_CRC3851_12B-25-9	L00	Mandarins and Mandarin Hybrids	31.7728	0	99.4412	4	1.29361e-20
M03_CRC3851_12B-25-9	L01	Mandarins and Mandarin Hybrids	17.2388	0	45.1717	4	3.66213e-09
M03_CRC3851_12B-25-9	L02	Mandarins and Mandarin Hybrids	15.5141	4.30126e-08	31.236	4	2.7401e-06
M04_CRC3752_12B-28-7	L00	Mandarins and Mandarin Hybrids	8.15068	0	14.9908	4	0.00472028
M04_CRC3752_12B-28-7	L01	Mandarins and Mandarin Hybrids	8.76243	1.49882e-08	23.4339	4	0.0001037
M04_CRC3752_12B-28-7	L02	Mandarins and Mandarin Hybrids	7.81207	0	24.5147	4	6.29725e-05
M05_CRC3958_12A-23-13	L00	Mandarins and Mandarin Hybrids	41.8238	1.38157e-08	182.158	4	2.56497e-38
M05_CRC3958_12A-23-13	L01	Mandarins and Mandarin Hybrids	16.7915	0	63.0159	4	6.73393e-13
M05_CRC3958_12A-23-13	L02	Mandarins and Mandarin Hybrids	54.1505	1.39684e-08	133.067	4	8.59935e-28
M06_CRC3844_12B-31-1	L00	Other	42.6099	1.32003e-08	649.781	4	2.59961e-139
M06_CRC3844_12B-31-1	L01	Other	35.6365	3.14863e-08	568.8	4	8.75138e-122
M06_CRC3844_12B-31-1	L02	Other	20.1412	0	9.49877	4	0.0497724
M07_CRC3363_12B-23-1	L00	Mandarins and Mandarin Hybrids	21.9153	3.21589e-10	266.582	4	1.73958e-56
M07_CRC3363_12B-23-1	L01	Mandarins and Mandarin Hybrids	25.8326	0	149.775	4	2.27495e-31
M07_CRC3363_12B-23-1	L02	Mandarins and Mandarin Hybrids	20.0506	0	198.397	4	8.30927e-42
M07_CRC3363_12B-23-1	L03	Mandarins and Mandarin Hybrids	14.0799	8.69048e-09	9.91968	4	0.0418025
M08_CRC3991_12A-22-13	L00	Mandarins and Mandarin Hybrids	35.3133	0	132.938	4	9.161e-28
M08_CRC3991_12A-22-13	L01	Mandarins and Mandarin Hybrids	20.2147	0	116.091	4	3.64999e-24
M08_CRC3991_12A-22-13	L02	Mandarins and Mandarin Hybrids	32.7553	0	48.3007	4	8.16927e-10
M09_CRC3816_12B-24-11	L00	Mandarins and Mandarin Hybrids	6.18914	2.18738e-07	30.9126	4	3.18964e-06
M09_CRC3816_12B-24-11	L01	Mandarins and Mandarin Hybrids	6.57512	1.03874e-07	33.0343	4	1.17533e-06
M09_CRC3816_12B-24-11	L02	Mandarins and Mandarin Hybrids	8.70188	2.53898e-08	14.9998	4	0.00470171
M10_CRC3558_12B-23-15	L00	Mandarins and Mandarin Hybrids	49.245	1.70053e-09	314.197	4	9.37158e-67
M10_CRC3558_12B-23-15	L01	Mandarins and Mandarin Hybrids	8.31688	1.69817e-08	6.89433	4	0.141579
M10_CRC3558_12B-23-15	L02	Mandarins and Mandarin Hybrids	14.3887	0	27.5472	4	1.54061e-05
P01A_CRC3781_12A-31-9	L00	Pummelos and Pummelo Hybrids	33.2159	3.1234e-08	101.311	4	5.17332e-21
P01B_CRC3781_12A-31-9	L00	Pummelos and Pummelo Hybrids	163.751	0	368.316	4	1.94429e-78
P01C_CRC3781_12A-31-9	L00	Pummelos and Pummelo Hybrids	26.6986	0	84.3889	4	2.04462e-17
P02A_CRC4026_12A-19-7	L00	Pummelos and Pummelo Hybrids	58.8232	1.67983e-08	47.5815	4	1.15373e-09
P02B_CRC4026_12A-19-7	L00	Pummelos and Pummelo Hybrids	150.359	5.20308e-06	154.036	4	2.77746e-32
P02C_CRC4026_12A-19-7	L00	Pummelos and Pummelo Hybrids	72.9826	3.60331e-09	31.6278	4	2.2792e-06
P03A_CRC3907_12B-41-3	L00	Pummelos and Pummelo Hybrids	68.8365	3.46966e-08	341.9	4	9.8345e-73
P03B_CRC3907_12B-41-3	L00	Pummelos and Pummelo Hybrids	73.153	1.32788e-08	74.7137	4	2.29072e-15
P03C_CRC3907_12B-41-3	L00	Pummelos and Pummelo Hybrids	27.8342	0	146.299	4	1.26397e-30
P04A_CRC3959_12B-48-13	L00	Pummelos and Pummelo Hybrids	113.667	0	51.8861	4	1.45721e-10
P04B_CRC3959_12B-48-13	L00	Pummelos and Pummelo Hybrids	226.784	2.36674e-09	796.417	4	4.58636e-171
P04C_CRC3959_12B-48-13	L00	Pummelos and Pummelo Hybrids	136.723	0	267.787	4	9.56528e-57
P05A_CRC2242_12A-35-3	L00	Pummelos and Pummelo Hybrids	115.671	0	59.2049	4	4.26172e-12
P05B_CRC2242_12A-35-3	L00	Pummelos and Pummelo Hybrids	38.2946	0	62.5578	4	8.40751e-13
P05C_CRC2242_12A-35-3	L00	Pummelos and Pummelo Hybrids	85.2184	5.4576e-09	85.2304	4	1.35545e-17
SR01_CRC3289_12B-19-9	L00	Sour Oranges and their hybrids	26.5427	0	27.2424	4	1.77571e-05
SR01_CRC3289_12B-19-9	L01	Sour Oranges and their hybrids	18.5175	3.77769e-08	19.9952	4	0.000500487
SR01_CRC3289_12B-19-9	L02	Sour Oranges and their hybrids	15.4899	4.12466e-08	35.7986	4	3.18324e-07
SR02_CRC0628_12B-18-5	L00	Sour Oranges and their hybrids	37.1964	0	13.1021	4	0.0107875
SR02_CRC0628_12B-18-5	L01	Sour Oranges and their hybrids	23.1011	8.40805e-10	3.50755	4	0.476731
SR02_CRC0628_12B-18-5	L02	Sour Oranges and their hybrids	15.895	4.79647e-08	92.2295	4	4.42358e-19
SR03_CRC3611_12B-20-11	L00	Sour Oranges and their hybrids	16.7142	2.91005e-08	57.2531	4	1.09479e-11
SR03_CRC3611_12B-20-11	L01	Sour Oranges and their hybrids	12.0689	1.45026e-08	41.4195	4	2.20055e-08
SR03_CRC3611_12B-20-11	L02	Sour Oranges and their hybrids	6.63993	8.48092e-08	25.1471	4	4.69963e-05
SR03_CRC3611_12B-20-11	L03	Sour Oranges and their hybrids	9.8493	2.44297e-08	4.82547	4	0.305678
SR04_CRC2717_12B-40-1	L00	Sour Oranges and their hybrids	23.5884	0	35.3892	4	3.86418e-07
SR04_CRC2717_12B-40-1	L01	Sour Oranges and their hybrids	2.27602	0.0145625	6.55631	4	0.161277
SR04_CRC2717_12B-40-1	L02	Sour Oranges and their hybrids	9.6995	0	106.933	4	3.28016e-22
SW01_CRC3030_12B-8-5	L00	Sweet Oranges	96.9399	0	219.004	4	3.07037e-46
SW01_CRC3030_12B-8-5	L01	Sweet Oranges	13.7757	4.16788e-08	175.619	4	6.50598e-37
SW01_CRC3030_12B-8-5	L02	Sweet Oranges	23.4308	1.46614e-08	51.1049	4	2.1223e-10
SW02_CRC3746_12B-17-7	L00	Sweet Oranges	21.8976	0	164.634	4	1.48225e-34
SW02_CRC3746_12B-17-7	L01	Sweet Oranges	30.1584	5.90265e-08	143.304	4	5.53515e-30
SW02_CRC3746_12B-17-7	L02	Sweet Oranges	21.0429	1.20833e-08	142.123	4	9.90951e-30
SW03_CRC1241-B_12B-4-3	L00	Sweet Oranges	48.9719	1.45685e-07	39.0514	4	6.79835e-08
SW03_CRC1241-B_12B-4-3	L01	Sweet Oranges	24.5293	1.23499e-08	11.6289	4	0.0203354
SW03_CRC1241-B_12B-4-3	L02	Sweet Oranges	13.5402	0	125.16	4	4.21772e-26
SW04_CRC2802_12B-11-5	L00	Sweet Oranges	9.33621	1.08169e-08	30.1979	4	4.46079e-06
SW04_CRC2802_12B-11-5	L01	Sweet Oranges	3.79931	0.000199467	56.1549	4	1.86066e-11
SW04_CRC2802_12B-11-5	L02	Sweet Oranges	3.16941	0.00119761	10.1782	4	0.0375303
SW05_CRC3994_12A-25-9	L00	Sweet Oranges	82.9484	0	247.787	4	1.95124e-52
SW05_CRC3994_12A-25-9	L01	Sweet Oranges	32.9445	6.02683e-09	101.452	4	4.82717e-21
SW05_CRC3994_12A-25-9	L02	Sweet Oranges	61.6563	6.61511e-08	21.248	4	0.000282751
WR02_CRC3877_12B-44-13	L00	Kumquats	90.2925	0	135.208	4	2.99423e-28
WR02_CRC3877_12B-44-13	L01	Kumquats	122.366	1.62448e-08	215.681	4	1.59315e-45
WR02_CRC3877_12B-44-13	L02	Kumquats	89.5124	0	604.47	4	1.67064e-129
WR03_CRC3163_12B-30-1	L00	Other	113.691	0	509.137	4	7.07637e-109
WR03_CRC3163_12B-30-1	L01	Other	29.5956	9.10028e-09	36.182	4	2.65471e-07
WR03_CRC3163_12B-30-1	L02	Other	18.1922	0	20.281	4	0.000439488
WR04_CRC4008_12A-24-5	L00	Trifoliates and Trifoliate Hybrids	38.4122	5.97826e-09	21.4798	4	0.000254323
WR04_CRC4008_12A-24-5	L01	Trifoliates and Trifoliate Hybrids	20.5781	5.37432e-09	84.455	4	1.97969e-17
WR04_CRC4008_12A-24-5	L02	Trifoliates and Trifoliate Hybrids	14.2748	0	54.7902	4	3.59496e-11
WR05_CRC3605_18B-19-5	L00	Other	13.9582	1.26161e-08	25.3937	4	4.19229e-05
WR05_CRC3605_18B-19-5	L01	Other	16.6059	0	12.1597	4	0.0162022
WR05_CRC3605_18B-19-5	L02	Other	7.77245	9.73155e-09	36.7214	4	2.05571e-07
WR05_CRC3605_18B-19-5	L03	Other	9.30179	1.47659e-08	35.8053	4	3.17318e-07
WR05_CRC3605_18B-19-5	L04	Other	7.40989	1.36469e-08	9.91336	4	0.0419127
WR05_CRC3605_18B-19-5	L05	Other	6.95402	3.43946e-08	0.850869	4	0.931501
WR06_CRC2485_12B-29-9	L00	Other	22.6079	5.31626e-09	18.9898	4	0.000789591
WR06_CRC2485_12B-29-9	L01	Other	32.0278	0	0.879766	4	0.927446
WR06_CRC2485_12B-29-9	L02	Other	22.0578	0	22.7929	4	0.000139281
WR06_CRC2485_12B-29-9	L03	Other	15.2155	3.35754e-08	20.074	4	0.000482886
WR07_CRC2327_18B-9-5	L00	Other	92.7572	1.035e-08	1305.27	4	2.39356e-281
WR08_CRC3661_18B-16-5	L00	Microcitrus	291.512	0	5378.32	4	0
WR08_CRC3661_18B-16-5	L01	Microcitrus	366.372	0	6301.78	4	0
WR08_CRC3661_18B-16-5	L02	Microcitrus	332.069	9.19972e-09	4991.41	4	0
WR08_CRC3661_18B-16-5	L03	Microcitrus	259.947	5.81425e-10	6396.9	4	0
WR09_CRC3469_12B-36-9	L00	Papedas	56.07	0	170.202	4	9.46688e-36
WR09_CRC3469_12B-36-9	L01	Papedas	23.3867	0	225.608	4	1.16439e-47
WR09_CRC3469_12B-36-9	L02	Papedas	6.1156	2.66701e-07	28.4367	4	1.0172e-05
WR10_CRC0838_12A-5-5	L00	Trifoliates and Trifoliate Hybrids	22.8215	0	155.79	4	1.16848e-32
WR10_CRC0838_12A-5-5	L01	Trifoliates and Trifoliate Hybrids	12.1558	1.57982e-08	105.346	4	7.14932e-22
WR10_CRC0838_12A-5-5	L02	Trifoliates and Trifoliate Hybrids	27.5947	2.86702e-08	22.7095	4	0.000144721
WR10_CRC0838_12A-5-5	L03	Trifoliates and Trifoliate Hybrids	16.9723	0	48.6414	4	6.93648e-10
WR11_CR3228_12B-30-9	L00	Other	31.9152	6.6108e-08	31.2756	4	2.68955e-06
WR11_CR3228_12B-30-9	L01	Other	11.4601	8.60568e-09	21.4856	4	0.000253648
WR11_CR3228_12B-30-9	L02	Other	20.6416	2.24177e-08	169.642	4	1.24832e-35
WR12_CRC1455_18B-17-6	L00	Papedas	56.2466	4.9368e-09	46.9365	4	1.57206e-09
WR12_CRC1455_18B-17-6	L01	Papedas	95.3878	0	145.678	4	1.71691e-30
WR13_CRC3912_12B-41-11	L00	Trifoliates and Trifoliate Hybrids	6.1628	1.92185e-07	68.1033	4	5.70511e-14
WR13_CRC3912_12B-41-11	L01	Trifoliates and Trifoliate Hybrids	2.55304	0.00676198	32.7419	4	1.34903e-06
WR13_CRC3912_12B-41-11	L02	Trifoliates and Trifoliate Hybrids	25.6653	4.2476e-07	257.615	4	1.48916e-54
WR14_CRC2320_18B-18-3	L00	Other	20.704	0	23.8342	4	8.62234e-05
WR14_CRC2320_18B-18-3	L01	Other	12.8496	0	29.9444	4	5.02365e-06
WR14_CRC2320_18B-18-3	L02	Other	19.2095	1.59517e-08	12.3818	4	0.014727
WR14_CRC2320_18B-18-3	L03	Other	10.0036	0	33.8441	4	8.02102e-07
WR15_CRC3140_18B-9-1	L00	Other	28.7101	3.5159e-08	22.58	4	0.000153591
WR15_CRC3140_18B-9-1	L01	Other	22.3257	5.74053e-09	142.896	4	6.76893e-30
WR15_CRC3140_18B-9-1	L02	Other	25.0547	1.90487e-08	45.4473	4	3.20934e-09
WR16_CRC3771_12A-42-5	L00	Other	179.64	0	1092.37	4	3.41242e-235
WR16_CRC3771_12A-42-5	L01	Other	82.0873	3.55097e-09	107.901	4	2.03995e-22
WR16_CRC3771_12A-42-5	L02	Other	116.144	2.14299e-08	92.5499	4	3.78168e-19
WR16_CRC3771_12A-42-5	L03	Other	40.9031	0	268.71	4	6.04971e-57
WR17_CRC2454_18B-20-5	L00	Papedas	22.2164	1.27048e-09	83.4961	4	3.16205e-17
WR17_CRC2454_18B-20-5	L01	Papedas	10.5323	2.95841e-08	21.3034	4	0.000275687
WR17_CRC2454_18B-20-5	L02	Papedas	7.45269	0	7.22466	4	0.124482
WR17_CRC2454_18B-20-5	L03	Papedas	7.81398	5.48975e-09	94.9163	4	1.18728e-19
WR18_CRC2863_12A-39-9	L00	Trifoliates and Trifoliate Hybrids	30.7155	1.11864e-09	39.654	4	5.10361e-08
WR18_CRC2863_12A-39-9	L01	Trifoliates and Trifoliate Hybrids	10.0279	5.03171e-09	37.6507	4	1.32277e-07
WR18_CRC2863_12A-39-9	L02	Trifoliates and Trifoliate Hybrids	19.9984	6.44036e-09	14.0424	4	0.00716095
WR18_CRC2863_12A-39-9	L03	Trifoliates and Trifoliate Hybrids	10.1846	3.6234e-09	20.7833	4	0.000349588
WR18_CRC2863_12A-39-9	L04	Trifoliates and Trifoliate Hybrids	3.37848	0.000662041	21.7159	4	0.000228276
WR19_CRC3842_18B-18-5	L00	Other	62.6504	0	597.737	4	4.78582e-128
WR19_CRC3842_18B-18-5	L01	Other	34.7577	6.06939e-09	105.369	4	7.06676e-22
WR19_CRC3842_18B-18-5	L02	Other	33.3933	1.32985e-08	296.151	4	7.32734e-63
